# Cross-species examination of X-chromosome inactivation highlights domains of escape from silencing

**DOI:** 10.1101/2020.12.04.412197

**Authors:** Bradley P Balaton, Oriol Fornes, Wyeth W Wasserman, Carolyn J Brown

## Abstract

**Background:** X-chromosome inactivation (XCI) in eutherian mammals is the epigenetic inactivation of one of the two X chromosomes in XX females in order to compensate for dosage differences with XY males. Not all genes are inactivated, and the proportion escaping from inactivation varies between human and mouse (the two species that have been extensively studied).

**Results:** We used DNA methylation to predict the XCI status of X-linked genes with CpG islands across 12 different species: human, chimp, bonobo, gorilla, orangutan, mouse, cow, sheep, goat, pig, horse and dog. We determined the XCI status of 342 CpG islands on average per species, with most species having 80-90% of genes subject to XCI. Mouse was an outlier, with a higher proportion of genes subject to XCI than found in other species. Sixteen genes were found to have discordant X-chromosome inactivation statuses across multiple species, with five of these showing primate-specific escape from XCI. These discordant genes tended to cluster together within the X chromosome, along with genes with similar patterns of escape from XCI. CTCF-binding, ATAC-seq signal and LTR repeats were enriched at genes escaping XCI when compared to genes subject to XCI; however, enrichment was only observed in three or four of the species tested. LINE and DNA repeats showed enrichment around subject genes, but again not in a consistent subset of species.

**Conclusions:** In this study we determined XCI status across 12 species, showing mouse to be an outlier with few genes that escape inactivation. Inactivation status is largely conserved across species. The clustering of genes that change XCI status across species implicates a domain-level control. In contrast, the relatively consistent, but not universal correlation of inactivation status with enrichment of repetitive elements or CTCF binding at promoters demonstrates gene-based influences on inactivation state. This study broadens enrichment analysis of regulatory elements to species beyond human and mouse.
