## Supplementary material for "Cross-species examination of X-chromosome inactivation highlights domains of escape from silencing": Table S3

### Sheet: DNAme
Species	number of female samples	number of male samples	method	tissue	source	url
human	161	115	WGBS	various	IHEC	https://epigenomesportal.ca/ihec/index.html			10.1016/j.cels.2016.10.019
human	6	3	450k	peripheral blood	Hernando-Herraez, I., et al.	https://www.ncbi.nlm.nih.gov/pmc/articles/PMC3764194/
chimpanzee	1	0	WGBS	bone	Gokhman, D., et al.	https://www.ncbi.nlm.nih.gov/geo/query/acc.cgi?acc=GSE96833
central chimpanzee	2	1	450k	peripheral blood	Hernando-Herraez, I., et al.	https://www.ncbi.nlm.nih.gov/pmc/articles/PMC3764194/
western chimpanzee	1	0	450k	peripheral blood	Hernando-Herraez, I., et al.	https://www.ncbi.nlm.nih.gov/pmc/articles/PMC3764194/
eastern chimpanzee	0	1	450k	peripheral blood	Hernando-Herraez, I., et al.	https://www.ncbi.nlm.nih.gov/pmc/articles/PMC3764194/
eastern lowland gorilla	1	1	450k	peripheral blood	Hernando-Herraez, I., et al.	https://www.ncbi.nlm.nih.gov/pmc/articles/PMC3764194/
bonobo	3	3	450k	peripheral blood	Hernando-Herraez, I., et al.	https://www.ncbi.nlm.nih.gov/pmc/articles/PMC3764194/
western lowland gorilla	3	1	450k	peripheral blood	Hernando-Herraez, I., et al.	https://www.ncbi.nlm.nih.gov/pmc/articles/PMC3764194/
Sumatran orangutan	4	0	450k	peripheral blood	Hernando-Herraez, I., et al.	https://www.ncbi.nlm.nih.gov/pmc/articles/PMC3764194/
Bornean orangutan	1	1	450k	peripheral blood	Hernando-Herraez, I., et al.	https://www.ncbi.nlm.nih.gov/pmc/articles/PMC3764194/
mouse	12	12	WGBS	liver	Grimm, SA., et al.	https://www.ncbi.nlm.nih.gov/geo/query/acc.cgi?acc=GSE106379
cow	4	0	WGBS	whole blood and mammary	Zhou, Y., et al.	https://www.ncbi.nlm.nih.gov/pmc/articles/PMC5928411/
cow	0	3	WGBS	muscle	Fang, X., and Zhao, Z.	https://www.ncbi.nlm.nih.gov/geo/query/acc.cgi?acc=GSE98818
sheep	6	0	WGBS	adipose	Statham, A., and Tellam, R.	https://www.ncbi.nlm.nih.gov/geo/query/acc.cgi?acc=GSE70127
sheep	0	2	WGBS	muscle	no publication?	https://www.ncbi.nlm.nih.gov/sra?term=SAMN02797541
goat	6	0	WGBS	skin	Li, C., et al.	https://www.ncbi.nlm.nih.gov/pmc/articles/PMC6114738/
pig	4	0	WGBS	corpus luteum	Zhao, F., et al	https://faseb.onlinelibrary.wiley.com/doi/full/10.1096/fj.201801081RRR
pig	0	3	WGBS	liver	Li, Y., et al.	https://www.ncbi.nlm.nih.gov/pubmed/29850846
horse	11	1	RRBS	leukocytes	Zabek, T., et al.	https://www.ncbi.nlm.nih.gov/pubmed/31281827
dog	6	1	450k	leukocytes	Epiphanio, TMF., et al.	https://www.ncbi.nlm.nih.gov/pubmed/30908498

### Sheet: ATAC-seq
Species	number of female samples	number of male samples	method	tissue	source	url
human	8	35	ATAC-seq	T cells	Qu, K., et al.	https://www.ncbi.nlm.nih.gov/pmc/articles/PMC4522940/
cow	4	4	ATAC-seq	CD4+ and CD8+ T cells	Foissac, S., et al.	https://bmcbiol.biomedcentral.com/articles/10.1186/s12915-019-0726-5
pig	6	6	ATAC-seq	CD4+ and CD8+ T cells, liver	Foissac, S., et al.	https://bmcbiol.biomedcentral.com/articles/10.1186/s12915-019-0726-5
mouse	20	20	ATAC-seq	brown fat, pancreas, skeletal muscle, spleen, thymus, kidney, liver, adrenal, lung, mesenteric fat	Liu, C., et al.	https://db.cngb.org/search/project/PRJNA497970/

### Sheet: CTCF
Species	number of samples	method	source	url
human	318	ChIP-seq	ENCODE	https://www.encodeproject.org/
mouse	37	ChIP-seq	ENCODE	https://www.encodeproject.org/

### Sheet: Genome Build
Species	genome build
human	hg38
chimpanzee	PanTro6
gorilla	gorGor5
bonobo	panpan3
orangutan	ponAbe3
mouse	mm9
cow	bosTau6
sheep	oviAri3
goat	CHIR1.0
pig	susScr11
horse	equiCab3
