## Supplementary material for "Cross-species examination of X-chromosome inactivation highlights domains of escape from silencing": Table S4

### Sheet: RepeatsByClass
repeat class	human	chimp	mouse	cow	sheep	horse	nSpeciesSig
DNA	0.561044	1	1	1	0.0281968	1.38092e-06	1
LINE	0.00488435	0.851499	0.053	1	0.0281968	1.38092e-06	2
Low_complexity	0.107343	1	1	1	0.0326811	1.38092e-06	1
LTR	1	1	1	1	0.0281968	4.09839e-07	1
RC	0.561044	1	1	0.541721	0.0254736	4.02332e-07	1
Retroposon	1	1	NA	NA	NA	NA	0
RNA	NA	NA	NA	1	0.025204	8.05584e-06	1
rRNA	0.174905	0.0526812	0.0361768	0.969192	0.0809461	1.99802e-06	1
Satellite	NA	1	0.404378	1	0.192722	0.000179695	1
scRNA	0.0285541	1	1	NA	0.0281968	0.000384271	1
Simple_repeat	0.561044	1	1	1	0.0330752	1.99802e-06	1
SINE	0.503322	1	1	1	0.0330752	1.38092e-06	1
snRNA	0.000134106	1	1	0.969192	0.0281968	4.31526e-06	2
srpRNA	0.561044	1	1	1	0.0281968	1.30502e-07	1
tRNA	0.561044	1	1	0.857667	0.0330752	9.37881e-08	1
Unknown	0.00185187	0.0275867	1	0.582356	0.0254736	1.99802e-06	2
Other	NA	NA	0.000403717	NA	NA	NA	1

### Sheet: RepeatsByFamily
repeat family	human	chimp	mouse	cow	sheep	horse	nSpeciesSig
5S-Deu-L2	0.0883518	0.515626	NA	NA	0.00410141	6.41488e-07	2
Alu	0.961887	0.244016	0.667474	NA	NA	NA	0
centr	NA	0.515626	NA	0.557009	0.192722	NA	0
CR1	0.305969	0.506595	0.955328	0.275993	0.00410141	1.06435e-06	2
DNA	0.208221	0.0322538	0.0216987	0.275993	0.00410141	2.29748e-06	2
DNA?	0.041483	0.0275867	NA	0.275993	0.00410141	2.143e-06	2
Dong-R4	0.194281	0.71306	NA	0.275993	0.0213086	3.46849e-06	1
ERV1	0.26624	0.524396	0.700235	0.331833	0.00444858	4.19882e-07	2
ERV1?	0.389481	0.432163	0.518247	NA	0.00410141	9.68492e-08	2
ERVK	0.5135	0.506595	0.35767	0.275993	0.00410141	1.44725e-05	2
ERVL	0.330092	0.554699	0.0486514	0.28857	0.00410141	1.16212e-07	2
ERVL-MaLR	0.472893	0.953015	NA	0.275993	0.00444858	1.43337e-07	2
ERVL?	0.041483	0.979502	0.518247	0.326781	0.00410141	3.58307e-07	2
Gypsy	0.187596	0.0322538	0.0563684	0.275993	0.00444858	2.00129e-07	2
Gypsy?	0.912897	0.0275867	0.518247	0.275993	0.00410141	3.60849e-07	2
hAT	0.659934	0.15559	0.754098	0.331833	0.00410141	1.16212e-07	2
hAT-Ac	0.424017	0.112061	NA	NA	0.00410141	1.66638e-07	2
hAT-Blackjack	0.266876	0.156521	NA	0.275993	0.00410141	4.72221e-07	2
hAT-Charlie	0.311056	0.960063	NA	0.275993	0.00410141	3.19037e-07	2
hAT-Tag1	0.266876	0.0275867	NA	NA	0.00410141	1.38252e-06	2
hAT-Tip100	0.041483	0.515626	NA	0.275993	0.00410141	2.7682e-07	2
hAT-Tip100?	0.0137126	0.71306	NA	0.275993	0.00410141	1.5245e-07	2
hAT?	0.209362	0.0551763	NA	0.316358	0.00590714	1.16212e-07	2
Helitron	0.209362	0.732878	0.563933	0.275993	0.00410141	1.5245e-07	2
Helitron?	0.26624	0.732878	NA	0.275993	0.00410141	1.13072e-05	2
L1	0.0037901	0.348099	0.0486514	0.275993	0.00444858	3.60849e-07	3
L2	0.00345601	0.15559	0.0486514	0.275993	0.00410141	3.58307e-07	3
Low_complexity	0.0478163	0.960063	0.68933	0.275993	0.00639413	3.60849e-07	2
LTR	0.266876	0.15559	NA	0.331833	0.00468143	1.16212e-07	2
LTR?	0.664499	0.504501	NA	0.331833	0.00410141	1.16212e-07	2
Merlin	NA	0.432163	NA	NA	NA	4.19882e-07	1
MIR	0.00183664	0.125429	0.955328	0.275993	0.00410141	3.60849e-07	3
MULE-MuDR	0.389481	0.432163	NA	NA	NA	NA	0
Penelope	0.311056	0.794571	NA	NA	0.00410141	9.68492e-08	2
PIF-Harbinger	NA	0.432163	NA	NA	0.00410141	3.7421e-05	2
PiggyBac	0.18374	0.197601	NA	0.331833	0.00410141	0.000147169	2
PiggyBac?	0.26624	0.515626	NA	0.331833	0.00410141	6.90015e-05	2
RNA	NA	NA	NA	0.331833	0.00410141	3.46849e-06	2
rRNA	0.0793548	0.0322538	0.0260427	0.275993	0.0412367	6.84937e-07	1
RTE-BovB	0.244721	0.579588	NA	0.275993	0.00590714	1.76557e-06	2
RTE-X	0.985499	0.972816	NA	NA	0.00410141	2.00129e-07	2
Satellite	NA	NA	0.105909	NA	NA	9.9474e-05	1
scRNA	0.0181708	0.976564	0.955328	NA	0.00410141	0.00039057	2
Simple_repeat	0.194281	0.960063	0.714558	0.275993	0.00831026	5.61546e-07	2
SINE?	NA	NA	NA	0.331833	NA	NA	0
snRNA	0.000469371	0.432163	0.816871	0.275993	0.00410141	1.67217e-06	3
srpRNA	0.194281	0.637859	0.518247	0.331833	0.00454493	1.16212e-07	2
SVA	0.627526	0.504501	NA	NA	NA	NA	0
TcMar	NA	NA	0.00505414	0.275993	0.00410141	2.00129e-07	3
TcMar-Mariner	0.266876	0.732878	NA	0.275993	0.00410141	6.41488e-07	2
TcMar-Pogo	NA	NA	NA	NA	0.00410141	0.00022937	2
TcMar-Tc2	0.228374	0.732878	NA	0.275993	0.00651053	1.43337e-07	2
TcMar-Tigger	0.18374	0.554699	NA	0.331833	0.00410141	6.72462e-07	2
TcMar?	NA	NA	NA	0.275993	0.00410141	0.000309349	2
telo	NA	NA	NA	NA	NA	NA	0
tRNA	0.266876	0.979502	0.955328	0.275993	0.0213086	3.19037e-07	1
tRNA-Deu	0.148168	0.979502	NA	NA	0.00410141	1.78491e-06	2
tRNA-RTE	0.136518	0.701463	NA	NA	0.00410141	1.69001e-06	2
Unknown	0.00232671	0.0275867	0.518247	0.275993	0.00410141	5.61546e-07	3
acro	NA	0.979502	NA	NA	NA	NA	0
Crypton	NA	0.432163	NA	NA	NA	1.29666e-06	1
Crypton-A?	NA	0.277545	NA	NA	NA	9.68492e-08	1
hAT-Ac?	NA	NA	NA	NA	NA	0.000224367	1
hAT-hAT19	NA	0.515626	NA	NA	NA	0.0454234	0
I-Jockey	NA	0.515626	NA	NA	NA	2.9212e-06	1
Kolobok	NA	0.515626	NA	NA	NA	3.54069e-06	1
L1-Tx1	NA	NA	NA	NA	NA	1.15448e-05	1
MULE-MuDR?	NA	NA	NA	NA	NA	3.19037e-07	1
TcMar-Tc1	NA	0.277545	NA	NA	NA	2.2556e-05	1
Y-chromosome	NA	0.515626	0.0563684	NA	NA	NA	0
AcHobo	NA	NA	0.0260427	NA	NA	NA	0
B2	NA	NA	0.533138	NA	NA	NA	0
B4	NA	NA	0.714558	NA	NA	NA	0
Charlie	NA	NA	0.322353	NA	NA	NA	0
ERV	NA	NA	NA	0.331833	NA	NA	0
Genie?	NA	NA	0.215505	NA	NA	NA	0
ID	NA	NA	0.661107	NA	NA	NA	0
MaLR	NA	NA	0.883258	NA	NA	NA	0
Mariner	NA	NA	0.518247	NA	NA	NA	0
MER1_type	NA	NA	0.518247	NA	NA	NA	0
MER1_type?	NA	NA	0.215505	NA	NA	NA	0
MER2_type	NA	NA	0.0882342	NA	NA	NA	0
MuDR	NA	NA	0.396204	0.275993	NA	NA	0
Other	NA	NA	0.00118424	NA	NA	NA	1
RTE	NA	NA	0.760207	0.627736	NA	NA	0
SINE	NA	NA	0.133001	0.275993	NA	NA	0
Tc2	NA	NA	0.0275286	NA	NA	NA	0
Tigger	NA	NA	0.0708801	NA	NA	NA	0
Tip100	NA	NA	0.934104	NA	NA	NA	0
BovA	NA	NA	NA	0.275993	NA	NA	0
Deu	NA	NA	NA	0.275993	NA	NA	0
Penelope?	NA	NA	NA	NA	NA	NA	0
tRNA-Glu	NA	NA	NA	0.28857	NA	NA	0
Core-RTE	NA	NA	NA	NA	0.0134954	NA	0
tRNA-Core-RTE	NA	NA	NA	NA	0.0147483	NA	0
