## Supplementary material for "Cross-species examination of X-chromosome inactivation highlights domains of escape from silencing": Table S5

### Sheet: Sheet1
		primates					non-primates
StartGene	StopGene	human	chimp	bonobo	gorilla	orangutan	mouse	cow	sheep	goat	pig	horse
edge	EGFL6	1	2	1	2	2	0	1	0	4	2	2
EGFL6	EGFL6	20	18	19	22	23	5	69	14	2	18	30
EGFL6	TCEANC	12	9	9	6	7	4	370	70	5	23	10
TCEANC	TCEANC	3	5	2	5	4	0	8	NA	2	0	5
TCEANC	RAB9A	2	2	4	3	2	0	0	NA	6	6	4
RAB9A	RAB9A	5	9	7	10	7	0	10	6	0	12	6
RAB9A	TRAPPC2	0	0	0	0	0	0	0	0	0	1	0
TRAPPC2	TRAPPC2	10	10	10	8	10	0	3	3	2	4	15
TRAPPC2	OFD1	0	0	1	1	1	0	0	1	2	2	0
OFD1	OFD1	17	15	18	15	15	18	16	23	22	23	15
OFD1	GPM6B	0	0	0	0	0	0	2	0	0	3	0
GPM6B	GPM6B	13	15	14	11	15	7	18	3	14	25	18
GPM6B	GEMIN8	40	49	45	37	40	51	52	77	57	66	47
GEMIN8	GEMIN8	8	7	5	11	9	7	3	3	0	11	4
GEMIN8	GLRA2	109	108	103	98	100	213	115	122	121	115	102
GLRA2	GLRA2	43	48	47	44	48	67	50	38	36	34	31
GLRA2	edge	3	3	3	3	2	2	0	0	0	0	0
	Mean	16.8235	17.6471	16.9412	16.2353	16.7647	22	42.1765	24	16.0588	20.2941	17
		Escape XCI		Subject to XCI		variably escapes XCI
